# Proteomics to uncover new actors in the antifungal action of metformin. Impact on virulence traits, oxidative stress, and essential proteins from *Candida albicans*

**DOI:** 10.64898/2026.09.11.750873

**Authors:** Victoria Mascaraque, Celia Ramos, Cristina Navas, María Luisa Hernáez, Concha Gil, Gloria Molero

## Abstract

Metformin is one of the most widely prescribed drugs with a proven safety profile, making it an excellent candidate for drug repurposing strategies. Its anti-*Candida* effect and its synergistic potential with azoles have already been described against *C. albicans* and *C. glabrata*, alongside AMPK involvement and its divergent consequences on autophagy. However, metformin has additional effects on *C. albicans* biology that remain to be explored using differential proteomics. In the present study, *C. albicans* SC5314 was treated with metformin to identify the proteins involved in its anti-*Candida* activity. First, we demonstrated that metformin inhibits *C. albicans* SC5314 growth in a dose-dependent manner, an effect that intensifies under low glucose (0.2%) and filament-inducing conditions. It also reduces virulence traits such as filamentation, biofilm formation, and invasive growth. Furthermore, it induces significant oxidative stress, which is neutralized by antioxidant agents such as N-acetylcysteine and glutathione. Additionally, 50 mM metformin substantially increased fluconazole efficacy under 0.2% glucose. Our label-free proteomic study of *C. albicans* SC5314 exposed to 50 mM metformin allowed the identification and quantification of 1,899 proteins, with 95 and 47 proteins showing increased and decreased abundance, respectively. Notably, 26 of the down-regulated proteins were encoded by essential genes, demonstrating the drastic effect of metformin on *C. albicans* viability. GO Term analysis revealed that the most relevant functions affected were ATP binding, inhibition of ATPase activity (with reduced ATP levels), translation inhibition, mitochondrial function, filamentation, and responses to oxidative stress and antifungals. In conclusion, metformin significantly compromises the viability and virulence of *C. albicans* at high concentrations. Given that high concentrations of metformin have recently been reported in the intestinal tract, and that intestinal *Candida* is a known source of invasive infections in immunocompromised, under chemotherapy, and post-surgery patients, understanding metformin’s anti-*Candida* action becomes increasingly relevant.
