## Supplementary Table S6 for "Proteomics to uncover new actors in the antifungal action of metformin. Impact on virulence traits, oxidative stress, and essential proteins from *Candida albicans*"

### Sheet: Significant proteins BP
Supplementary Table S6: GO enrichment in biological process (BP) from proteins with significant changes in their abundance after treatment with 50 mM metformin
GOID	GO_term	Cluster frequency	Background frequency	Corrected P-value	False discovery rate	Gene(s) annotated to the term	Directly Annotated GOID List
6412	translation	44 out of 142 genes, 31.0%	803 out of 6473 background genes, 12.4%	1.41e-06	0.00%	C1_02290C_A:FRS2:C1_04180W_A:GRS1:C1_06890C_A:DRG1:C1_09020W_A:MIR1:WRS1:RPL27A:C1_12610W_A:C1_13030C_A:GCV3:C2_00400C_A:RPL21A:C2_04490W_A:C2_05410W_A:SMD2:SLR1:MRPL33:ILV2:QCR6:KRE9:KRS1:NHP6A:RPL24A:C4_05640C_A:C4_05860W_A:THS1:MET14:C5_01540W_A:GIS2:RPL32:DED81:SUI3:CDC60:DPS1-1:RPS30:CR_07470W_A:RPS27:CR_08480C_A:BET2:MSS51:CR_10140W_A	51123:42773:9060:30448:6413:8380:32968:6353:30447:463:55085:6429:103:6078:2182:6888:70417:6338:9097:462:6325:6421:2000767:6423:7021:6612:1990547:19379:18344:42546:70150:6546:6426:19464:6892:1731:30150:31505:6450:9082:43461:6122:6396:1195:6457:36180:6077:71629:1903833:71470:9249:6414:6696:32543:28:6817:35435:6351:70898:6432:34551:6366:6422:34599:70131:6436:43039:9099:7264:2181:6412:6430:96:105:479…
9058	biosynthetic process	91 out of 142 genes, 64.1%	2596 out of 6473 background genes, 40.1%	2.37e-06	0.00%	TRP1:NAA25:C1_01850C_A:C1_02240W_A:C1_02290C_A:SNO1:FRS2:ERB1:C1_04180W_A:ESS1:GRS1:C1_06540C_A:C1_06890C_A:GAP4:DRG1:C1_09020W_A:GUA1:MIR1:WRS1:RPL27A:C1_12610W_A:C1_13030C_A:PSA2:NUP49:OSM2:GCV3:NDT80:C2_00400C_A:MXR1:UTP22:C2_02540W_A:TOM1:C2_03360W_A:RPL21A:C2_04490W_A:C2_05410W_A:SMD2:GSP1:C2_07200W_A:SLR1:C2_10460C_A:MRPL33:C3_02040C_A:ILV2:SLC1:ALT1:QCR6:KRE9:C3_05940C_A:KRS1:NHP6A:C4_0173…	6021:398:7010:60261:6397:42773:6974:1900439:1900445:17196:30036:51726:45944:1193:97316:55:6913:30447:27:6084:60188:463:55085:6429:45454:71280:6458:70417:6338:9097:46037:6325:2000767:71038:8615:7039:6163:1990547:6612:19379:43066:42819:45899:2000749:18344:34605:6546:6555:1731:6607:6450:71285:34427:9082:34463:17148:6090:43461:71035:43161:31638:6368:1195:2:36211:34975:6077:33696:7155:6177:1903833:165…
10467	gene expression	76 out of 142 genes, 53.5%	1976 out of 6473 background genes, 30.5%	3.47e-06	0.00%	NAA25:C1_01850C_A:C1_02290C_A:FRS2:ERB1:C1_04180W_A:ESS1:GRS1:C1_06540C_A:C1_06890C_A:GAP4:DRG1:C1_09020W_A:MIR1:WRS1:RPL27A:C1_12610W_A:C1_13030C_A:NUP49:OSM2:GCV3:NDT80:C2_00400C_A:UTP22:C2_02540W_A:TOM1:RPL21A:C2_04490W_A:C2_05410W_A:SMD2:GSP1:C2_07200W_A:SLR1:C2_10460C_A:MRPL33:C3_02040C_A:ILV2:SLC1:QCR6:KRE9:C3_05940C_A:KRS1:NHP6A:C4_01730C_A:GRX3:C4_02780W_A:C4_04810C_A:RPL24A:C4_05640C_A:C…	398:7010:60261:6397:42773:6974:1900439:1900445:17196:30036:51726:45944:1193:97316:55:6913:30447:27:463:55085:6429:45454:71280:6458:70417:6338:9097:6325:2000767:71038:7039:6612:1990547:19379:45899:2000749:18344:34605:6546:6555:1731:6607:6450:71285:34427:9082:34463:17148:43461:71035:43161:31638:6368:1195:2:36211:34975:6077:33696:7155:1903833:16567:6511:71470:9249:7023:6696:32543:30490:6914:70898:63…
44249	cellular biosynthetic process	88 out of 142 genes, 62.0%	2494 out of 6473 background genes, 38.5%	4.75e-06	0.00%	TRP1:NAA25:C1_01850C_A:C1_02240W_A:C1_02290C_A:SNO1:FRS2:ERB1:C1_04180W_A:ESS1:GRS1:C1_06540C_A:C1_06890C_A:GAP4:DRG1:C1_09020W_A:GUA1:MIR1:WRS1:RPL27A:C1_12610W_A:C1_13030C_A:NUP49:OSM2:GCV3:NDT80:C2_00400C_A:MXR1:UTP22:C2_02540W_A:TOM1:C2_03360W_A:RPL21A:C2_04490W_A:C2_05410W_A:SMD2:GSP1:C2_07200W_A:SLR1:C2_10460C_A:MRPL33:C3_02040C_A:ILV2:SLC1:ALT1:QCR6:KRE9:C3_05940C_A:KRS1:NHP6A:C4_01730C_A:…	398:7010:60261:6397:42773:6974:1900439:1900445:17196:30036:51726:45944:1193:97316:55:6913:30447:27:6084:60188:463:55085:6429:45454:71280:6458:70417:6338:9097:46037:6325:2000767:71038:8615:7039:6163:1990547:6612:19379:43066:42819:45899:2000749:18344:34605:6546:6555:1731:6607:6450:71285:34427:9082:34463:17148:43461:71035:43161:31638:6368:1195:2:36211:34975:6077:33696:7155:6177:1903833:16567:6511:71…
1901576	organic substance biosynthetic process	90 out of 142 genes, 63.4%	2587 out of 6473 background genes, 40.0%	5.28e-06	0.00%	TRP1:NAA25:C1_01850C_A:C1_02240W_A:C1_02290C_A:SNO1:FRS2:ERB1:C1_04180W_A:ESS1:GRS1:C1_06540C_A:C1_06890C_A:GAP4:DRG1:C1_09020W_A:GUA1:MIR1:WRS1:RPL27A:C1_12610W_A:C1_13030C_A:NUP49:OSM2:GCV3:NDT80:C2_00400C_A:MXR1:UTP22:C2_02540W_A:TOM1:C2_03360W_A:RPL21A:C2_04490W_A:C2_05410W_A:SMD2:GSP1:C2_07200W_A:SLR1:C2_10460C_A:MRPL33:C3_02040C_A:ILV2:SLC1:ALT1:QCR6:KRE9:C3_05940C_A:KRS1:NHP6A:C4_01730C_A:…	6021:398:7010:60261:6397:42773:6974:1900439:1900445:17196:30036:51726:45944:1193:97316:55:6913:30447:27:6084:60188:463:55085:6429:45454:71280:6458:70417:6338:9097:46037:6325:2000767:71038:8615:7039:6163:1990547:6612:19379:43066:42819:45899:2000749:18344:34605:6546:6555:1731:6607:6450:71285:34427:9082:34463:17148:6090:43461:71035:43161:31638:6368:1195:2:36211:34975:6077:33696:7155:6177:1903833:165…
6418	tRNA aminoacylation for protein translation	9 out of 142 genes, 6.3%	37 out of 6473 background genes, 0.6%	3.35e-05	0.00%	FRS2:GRS1:WRS1:C1_13030C_A:KRS1:THS1:DED81:CDC60:DPS1-1	6429:6432:2181:6430:6435:6353:6421:6423:70150:6426:6422:6436:43039:6418:1903432
1901566	organonitrogen compound biosynthetic process	55 out of 142 genes, 38.7%	1269 out of 6473 background genes, 19.6%	3.78e-05	0.00%	TRP1:C1_02240W_A:C1_02290C_A:SNO1:FRS2:C1_04180W_A:GRS1:C1_06890C_A:DRG1:C1_09020W_A:GUA1:MIR1:WRS1:RPL27A:C1_12610W_A:C1_13030C_A:GCV3:C2_00400C_A:MXR1:C2_03360W_A:RPL21A:C2_04490W_A:C2_05410W_A:SMD2:SLR1:C2_10460C_A:MRPL33:ILV2:ALT1:QCR6:KRE9:KRS1:NHP6A:ERV29:RPL24A:C4_05640C_A:C4_05860W_A:THS1:MET14:THR1:C5_01540W_A:GIS2:C5_03840W_A:RPL32:DED81:SUI3:CDC60:DPS1-1:RPS30:CR_07470W_A:RPS27:CR_0848…	42773:30447:60188:463:55085:6429:45454:70417:6338:9097:46037:6325:2000767:8615:6163:1990547:6612:19379:43066:42819:18344:6546:6555:1731:6607:6450:9082:43461:43161:6368:1195:6077:6177:1903833:71470:9249:6696:32543:42823:70898:6351:6432:34551:6366:34599:70131:8643:7264:16573:2181:6412:6430:96:6606:479:51292:97237:6730:6566:6879:6435:9092:51123:9060:30448:6413:8380:1990355:162:32968:6353:6886:46822:…
1901564	organonitrogen compound metabolic process	84 out of 142 genes, 59.2%	2427 out of 6473 background genes, 37.5%	4.97e-05	0.00%	TRP1:NAA25:MBF1:C1_01850C_A:C1_02240W_A:C1_02290C_A:SNO1:FRS2:C1_04180W_A:ESS1:GRS1:C1_06890C_A:UBA2:DRG1:C1_09020W_A:GUA1:MIR1:WRS1:RPL27A:C1_12610W_A:C1_13030C_A:OSM2:GCV3:RPN11:C2_00400C_A:MXR1:TOM1:C2_03360W_A:RPL21A:C2_04490W_A:C2_04850C_A:WH11:C2_05410W_A:SMD2:C2_07630C_A:SLR1:C2_10460C_A:C2_10630W_A:MRPL33:ILV2:C3_03430C_A:ALT1:QCR6:KRE9:AGT1:MCA1:C3_06800C_A:C3_07380W_A:KRS1:NHP6A:C4_0173…	6021:7010:60261:6397:42773:17196:30036:45944:16579:6913:30447:6084:60188:463:55085:6429:45454:31087:6458:70417:6338:9097:46037:6325:2000767:8615:7039:6163:1990547:6612:19379:43066:42819:45899:2000749:18344:10610:34605:6546:51666:6555:1731:46578:6607:6450:9082:43248:36166:43461:43161:31638:6368:1195:2:36211:34975:6077:51017:7155:6177:1903833:16567:6511:71470:9249:7023:6696:32543:42823:6914:70898:6…
43038	amino acid activation	9 out of 142 genes, 6.3%	40 out of 6473 background genes, 0.6%	6.97e-05	0.00%	FRS2:GRS1:WRS1:C1_13030C_A:KRS1:THS1:DED81:CDC60:DPS1-1	6429:6432:2181:6430:6435:6353:6421:6423:70150:6426:6422:6436:43039:6418:1903432
43039	tRNA aminoacylation	9 out of 142 genes, 6.3%	40 out of 6473 background genes, 0.6%	6.97e-05	0.00%	FRS2:GRS1:WRS1:C1_13030C_A:KRS1:THS1:DED81:CDC60:DPS1-1	6429:6432:2181:6430:6435:6353:6421:6423:70150:6426:6422:6436:43039:6418:1903432
9059	macromolecule biosynthetic process	77 out of 142 genes, 54.2%	2210 out of 6473 background genes, 34.1%	0.00027	0.00%	NAA25:C1_01850C_A:C1_02290C_A:FRS2:ERB1:C1_04180W_A:ESS1:GRS1:C1_06540C_A:C1_06890C_A:GAP4:DRG1:C1_09020W_A:MIR1:WRS1:RPL27A:C1_12610W_A:C1_13030C_A:NUP49:OSM2:GCV3:NDT80:C2_00400C_A:UTP22:C2_02540W_A:TOM1:RPL21A:C2_04490W_A:C2_05410W_A:SMD2:GSP1:C2_07200W_A:SLR1:C2_10460C_A:MRPL33:C3_02040C_A:ILV2:SLC1:QCR6:KRE9:C3_05940C_A:KRS1:NHP6A:C4_01730C_A:ERV29:GRX3:C4_02780W_A:C4_04810C_A:RPL24A:C4_0564…	398:7010:60261:6397:42773:6974:1900439:1900445:17196:30036:51726:45944:1193:97316:55:6913:30447:27:463:55085:6429:45454:71280:6458:70417:6338:9097:6325:2000767:71038:7039:6612:1990547:19379:45899:2000749:18344:34605:6546:6555:1731:6607:6450:71285:34427:9082:34463:17148:43461:71035:43161:31638:6368:1195:2:36211:34975:6077:33696:7155:1903833:16567:6511:71470:9249:7023:6696:32543:30490:6914:70898:63…
6807	nitrogen compound metabolic process	103 out of 142 genes, 72.5%	3418 out of 6473 background genes, 52.8%	0.00045	0.00%	TRP1:NAA25:MBF1:C1_01850C_A:C1_02240W_A:C1_02290C_A:SNO1:FRS2:ERB1:C1_04180W_A:ESS1:GRS1:C1_06540C_A:C1_06890C_A:GAP4:UBA2:DRG1:C1_09020W_A:GUA1:MIR1:WRS1:RPL27A:C1_12610W_A:C1_13030C_A:NUP49:OSM2:GCV3:RPN11:NDT80:C2_00400C_A:MXR1:UTP22:C2_02540W_A:TOM1:C2_03360W_A:RPL21A:C2_04490W_A:C2_04850C_A:WH11:C2_05410W_A:SMD2:GSP1:C2_07200W_A:C2_07630C_A:SLR1:C2_10460C_A:C2_10630W_A:MRPL33:C3_02040C_A:ILV…	7010:60261:42773:6974:45944:1193:55:30447:60188:463:55085:6429:6458:70417:9097:6325:2000767:8615:7039:1990547:43066:45899:6546:51666:46578:71285:9082:43248:34975:6077:33696:7155:6177:1903833:6511:71470:7023:42823:6914:6351:184:34551:6366:42026:46474:6812:34599:70131:8643:6430:1901987:71042:96:479:747:36177:51292:97237:6730:6508:19677:16559:6879:9060:43935:1990355:162:70887:6353:2000678:46822:3600…
44238	primary metabolic process	106 out of 142 genes, 74.6%	3592 out of 6473 background genes, 55.5%	0.00071	0.00%	TRP1:NAA25:MBF1:C1_01850C_A:C1_02240W_A:C1_02290C_A:FRS2:ERB1:C1_04180W_A:ESS1:GRS1:C1_06540C_A:C1_06890C_A:GAP4:UBA2:DRG1:C1_09020W_A:GUA1:MIR1:WRS1:RPL27A:C1_12610W_A:RBK1:C1_13030C_A:NUP49:OSM2:GCV3:RPN11:NDT80:C2_00400C_A:MXR1:C2_01690W_A:UTP22:C2_02540W_A:TOM1:C2_03360W_A:RPL21A:SNF6:HSP21:C2_04490W_A:C2_04850C_A:WH11:C2_05410W_A:SMD2:GSP1:C2_07200W_A:C2_07630C_A:SLR1:C2_10460C_A:C2_10630W_A…	7010:60261:42773:6974:45944:1193:55:30447:60188:463:55085:6429:6458:70417:9097:6325:2000767:7039:1990547:45899:6546:51666:46578:71285:9082:43248:6090:16052:44182:34975:6077:33696:7155:6177:1903833:6511:71470:7023:6914:6351:184:34551:6366:42026:46474:6812:34599:70131:8643:6430:1901987:71042:96:479:747:36177:51292:97237:6730:6508:6790:19677:16559:6879:9060:43935:1990355:162:70887:6353:2000678:46822…
71704	organic substance metabolic process	108 out of 142 genes, 76.1%	3710 out of 6473 background genes, 57.3%	0.00096	0.00%	TRP1:NAA25:MBF1:C1_01850C_A:C1_02240W_A:C1_02290C_A:SNO1:FRS2:ERB1:C1_04180W_A:ESS1:GRS1:C1_06540C_A:C1_06890C_A:GAP4:UBA2:DRG1:C1_09020W_A:GUA1:MIR1:WRS1:RPL27A:C1_12610W_A:RBK1:C1_13030C_A:NUP49:OSM2:GCV3:RPN11:NDT80:C2_00400C_A:MXR1:UTP22:C2_02540W_A:TOM1:C2_03360W_A:RPL21A:SNF6:HSP21:C2_04490W_A:C2_04850C_A:WH11:C2_05410W_A:SMD2:GSP1:C2_07200W_A:C2_07630C_A:SLR1:C2_10460C_A:C2_10630W_A:MRPL33…	7010:60261:42773:6974:45944:1193:55:30447:60188:463:55085:6429:6458:70417:9097:6325:2000767:8615:7039:1990547:43066:45899:6546:51666:46578:71285:9082:43248:6090:16052:44182:34975:6077:33696:7155:6177:1903833:6511:71470:7023:42823:6914:6351:184:34551:6366:42026:46474:6812:34599:70131:8643:6430:1901987:71042:96:479:747:36177:51292:97237:6730:6508:6790:19677:16559:6879:9060:43935:1990355:162:70887:6…
6520	amino acid metabolic process	16 out of 142 genes, 11.3%	186 out of 6473 background genes, 2.9%	0.00128	0.00%	TRP1:FRS2:GRS1:WRS1:C1_13030C_A:GCV3:MXR1:C2_10460C_A:ILV2:ALT1:KRS1:THS1:THR1:DED81:CDC60:DPS1-1	463:6429:9097:6546:9082:34599:8643:6430:6730:1990355:162:6353:6421:9088:30150:9058:6523:6422:43039:45454:6555:43161:6368:9249:6432:16573:2181:6412:6566:6435:9092:32968:6423:70150:19464:6426:6524:6436:9099:9086:6418:1903432:35690
19538	protein metabolic process	72 out of 142 genes, 50.7%	2082 out of 6473 background genes, 32.2%	0.00138	0.00%	NAA25:MBF1:C1_01850C_A:C1_02290C_A:FRS2:C1_04180W_A:ESS1:GRS1:C1_06890C_A:UBA2:DRG1:C1_09020W_A:MIR1:WRS1:RPL27A:C1_12610W_A:C1_13030C_A:OSM2:GCV3:RPN11:C2_00400C_A:MXR1:TOM1:RPL21A:C2_04490W_A:C2_04850C_A:WH11:C2_05410W_A:SMD2:C2_07630C_A:SLR1:MRPL33:ILV2:C3_03430C_A:QCR6:KRE9:MCA1:C3_06800C_A:C3_07380W_A:KRS1:NHP6A:C4_01730C_A:ERV29:C4_02780W_A:RPL24A:C4_05640C_A:C4_05860W_A:THS1:MET14:TFS1:C5_…	7010:60261:42773:45944:30447:463:55085:6429:6458:70417:9097:6325:2000767:7039:1990547:45899:6546:51666:46578:9082:43248:34975:6077:7155:1903833:6511:71470:7023:6914:6351:184:34551:6366:42026:34599:70131:8643:6430:96:479:747:97237:6730:6508:16559:6879:9060:1990355:70887:6353:447:103:2182:6888:6421:7021:266:480:2000059:30150:6915:10506:6396:30162:7033:6457:36168:71629:1:6414:6369:6817:35435:45116:6…
8152	metabolic process	114 out of 142 genes, 80.3%	4218 out of 6473 background genes, 65.2%	0.02472	0.12%	TRP1:NAA25:MBF1:C1_01850C_A:C1_02240W_A:C1_02290C_A:SNO1:FRS2:ERB1:C1_04180W_A:ESS1:GRS1:C1_06540C_A:C1_06890C_A:GAP4:UBA2:DRG1:C1_09020W_A:COX5:GUA1:MIR1:WRS1:RPL27A:C1_12610W_A:RBK1:C1_13030C_A:PSA2:NUP49:OSM2:GCV3:RPN11:NDT80:C2_00400C_A:MXR1:C2_01690W_A:UTP22:C2_02540W_A:TOM1:C2_03360W_A:RPL21A:SNF6:HSP21:C2_04490W_A:C2_04850C_A:CYT1:WH11:C2_05410W_A:SMD2:GSP1:C2_07200W_A:C2_07630C_A:SLR1:C2_…	7010:60261:42773:6974:45944:1193:55:30447:60188:463:55085:6429:6458:70417:9097:6325:2000767:8615:7039:1990547:43066:45899:6546:51666:46578:71285:9082:43248:6090:16052:44182:34975:6077:33696:7155:6177:1903833:6511:71470:7023:42823:6914:6351:184:34551:6366:42026:46474:6812:34599:70131:8643:6430:1901987:71042:96:479:747:36177:51292:97237:6730:6508:6790:19677:16559:6879:9060:43935:1990355:162:70887:6…
43170	macromolecule metabolic process	92 out of 142 genes, 64.8%	3148 out of 6473 background genes, 48.6%	0.03198	0.22%	NAA25:MBF1:C1_01850C_A:C1_02290C_A:FRS2:ERB1:C1_04180W_A:ESS1:GRS1:C1_06540C_A:C1_06890C_A:GAP4:UBA2:DRG1:C1_09020W_A:MIR1:WRS1:RPL27A:C1_12610W_A:C1_13030C_A:NUP49:OSM2:GCV3:RPN11:NDT80:C2_00400C_A:MXR1:UTP22:C2_02540W_A:TOM1:RPL21A:C2_04490W_A:C2_04850C_A:WH11:C2_05410W_A:SMD2:GSP1:C2_07200W_A:C2_07630C_A:SLR1:C2_10460C_A:MRPL33:C3_02040C_A:ILV2:SLC1:C3_03430C_A:QCR6:KRE9:MCA1:C3_05940C_A:C3_06…	7010:60261:42773:6974:45944:1193:55:30447:463:55085:6429:6458:70417:9097:6325:2000767:7039:1990547:45899:6546:51666:46578:71285:9082:43248:34975:6077:33696:7155:1903833:6511:71470:7023:6914:6351:184:34551:6366:42026:46474:6812:34599:70131:8643:6430:1901987:71042:96:479:747:36177:97237:6730:6508:16559:6879:9060:43935:1990355:70887:6353:2000678:46822:447:103:2182:6888:1900231:6421:7021:266:480:2000…
16070	RNA metabolic process	46 out of 142 genes, 32.4%	1262 out of 6473 background genes, 19.5%	0.07918	0.32%	C1_01850C_A:C1_02290C_A:FRS2:ERB1:ESS1:GRS1:C1_06540C_A:GAP4:WRS1:C1_12610W_A:C1_13030C_A:NUP49:NDT80:UTP22:C2_02540W_A:TOM1:C2_04490W_A:SMD2:GSP1:C2_07200W_A:C2_07630C_A:C2_10460C_A:MRPL33:C3_02040C_A:ILV2:SLC1:C3_05940C_A:KRS1:NHP6A:C4_01730C_A:GRX3:C4_04810C_A:C4_05640C_A:C4_05860W_A:NOP1:THS1:C5_01540W_A:C7_00160C_A:ENA21:DED81:CDC60:CR_02610C_A:DPS1-1:HHT2:RPS27:DCP2	60261:6974:45944:1193:55:30447:463:6429:9097:6325:45899:71285:9082:33696:7155:6511:6351:184:6366:46474:6812:34599:6430:1901987:71042:479:36177:6879:9060:43935:6353:2000678:46822:447:2182:1900231:6421:7021:480:2000059:9303:467:51321:30150:6999:6400:10506:6396:36228:6457:36168:71629:6369:6422:43039:180010:106004:122:16070:464:6409:44419:6357:472:1990758:6878:398:6397:1900439:1900445:30036:51726:973…
44237	cellular metabolic process	103 out of 142 genes, 72.5%	3751 out of 6473 background genes, 57.9%	0.09606	0.70%	TRP1:NAA25:C1_01850C_A:C1_02240W_A:C1_02290C_A:SNO1:FRS2:ERB1:C1_04180W_A:ESS1:GRS1:C1_06540C_A:C1_06890C_A:GAP4:DRG1:C1_09020W_A:COX5:GUA1:MIR1:WRS1:RPL27A:C1_12610W_A:C1_13030C_A:NUP49:OSM2:GCV3:NDT80:C2_00400C_A:MXR1:C2_01690W_A:UTP22:C2_02540W_A:TOM1:C2_03360W_A:RPL21A:C2_04490W_A:C2_04850C_A:CYT1:C2_05410W_A:SMD2:GSP1:C2_07200W_A:C2_07630C_A:SLR1:C2_10460C_A:C2_10630W_A:MRPL33:C3_02040C_A:IL…	7010:60261:42773:6974:45944:1193:55:30447:60188:463:55085:6429:6458:70417:9097:6325:2000767:8615:7039:1990547:43066:45899:6546:51666:71285:9082:6090:34975:6077:33696:7155:6177:1903833:6511:71470:7023:42823:6914:6351:184:34551:6366:42026:46474:6812:34599:70131:8643:6430:1901987:71042:96:479:747:36177:51292:97237:6730:6508:6790:19677:6879:9060:43935:1990355:162:6353:2000678:46822:36001:447:103:2182…

### Sheet: Significant proteins MF
Supplementary Table S6: GO enrichment in molecular function (MF) from proteins with significant changes in their abundance after treatment with 50 mM metformin
GOID	GO_term	Cluster frequency	Background frequency	Corrected P-value	False discovery rate	Gene(s) annotated to the term	Directly Annotated GOID List
1990825	sequence-specific mRNA binding	8 out of 142 genes, 5.6%	20 out of 6473 background genes, 0.3%	6.08e-07	0.00%	GRS1:WRS1:C1_13030C_A:KRS1:THS1:DED81:CDC60:DPS1-1	4824:4823:4830:1990825:4815:3676:4829:5524:4820:166:2161:4816:4812:3723:4817
16875	ligase activity, forming carbon-oxygen bonds	9 out of 142 genes, 6.3%	36 out of 6473 background genes, 0.6%	7.11e-06	0.00%	FRS2:GRS1:WRS1:C1_13030C_A:KRS1:THS1:DED81:CDC60:DPS1-1	4824:4823:4815:3676:4829:166:4816:2161:1990825:4830:4826:5524:4820:49:4812:3723:4817
4812	aminoacyl-tRNA ligase activity	9 out of 142 genes, 6.3%	36 out of 6473 background genes, 0.6%	7.11e-06	0.00%	FRS2:GRS1:WRS1:C1_13030C_A:KRS1:THS1:DED81:CDC60:DPS1-1	4824:4823:4815:3676:4829:166:4816:2161:4830:1990825:4826:5524:4820:49:4812:3723:4817
16874	ligase activity	12 out of 142 genes, 8.5%	105 out of 6473 background genes, 1.6%	0.00036	0.00%	FRS2:GRS1:UBA2:GUA1:WRS1:C1_13030C_A:KRS1:PYC2:THS1:DED81:CDC60:DPS1-1	4824:4823:4815:3676:4829:166:4816:2161:4736:8641:4830:1990825:19948:4826:5524:4820:3922:49:4812:3723:4817
5198	structural molecule activity	17 out of 142 genes, 12.0%	240 out of 6473 background genes, 3.7%	0.00234	0.00%	C1_01090C_A:C1_04180W_A:C1_06890C_A:RPL27A:C1_12610W_A:NUP49:RPL21A:C2_05410W_A:MRPL33:C5_01540W_A:RPS25B:RPL32:CR_02610C_A:RPS30:HHT2:RPS27:CR_08480C_A	3735:140463:8270:8823:8139:30527:3677:46982:17056:4525
140101	catalytic activity, acting on a tRNA	10 out of 142 genes, 7.0%	93 out of 6473 background genes, 1.4%	0.00439	0.00%	FRS2:GRS1:WRS1:C1_13030C_A:KRS1:C4_04810C_A:THS1:DED81:CDC60:DPS1-1	4824:4823:4815:3676:4829:166:4816:2161:4830:1990825:4826:5524:4820:49:4812:3723:8176:4817
3735	structural constituent of ribosome	13 out of 142 genes, 9.2%	164 out of 6473 background genes, 2.5%	0.00772	0.29%	C1_01090C_A:C1_06890C_A:RPL27A:C1_12610W_A:RPL21A:C2_05410W_A:MRPL33:C5_01540W_A:RPS25B:RPL32:RPS30:RPS27:CR_08480C_A	3735:8270:4525
32553	ribonucleotide binding	24 out of 142 genes, 16.9%	524 out of 6473 background genes, 8.1%	0.05359	0.75%	FRS2:GRS1:DRG1:GUA1:WRS1:C1_13030C_A:OSM2:GSP1:PST2:KRS1:C4_01730C_A:C4_02780W_A:PYC2:THS1:MET14:THR1:CCT7:C5_03840W_A:ENA21:DED81:SUI3:CDC60:DPS1-1:CR_09500C_A	4413:31369:4824:1990856:3955:4829:166:4816:50625:3729:16491:30975:140662:5215:3743:3922:49:16887:4788:4823:4815:3676:2161:4020:4736:19829:10181:1990825:5525:4830:51082:4826:5524:4820:3924:16156:4812:3723:20037:16787:4817
97367	carbohydrate derivative binding	24 out of 142 genes, 16.9%	531 out of 6473 background genes, 8.2%	0.06512	0.67%	FRS2:GRS1:DRG1:GUA1:WRS1:C1_13030C_A:OSM2:GSP1:PST2:KRS1:C4_01730C_A:C4_02780W_A:PYC2:THS1:MET14:THR1:CCT7:C5_03840W_A:ENA21:DED81:SUI3:CDC60:DPS1-1:CR_09500C_A	4413:31369:4824:1990856:3955:4829:166:4816:50625:3729:16491:30975:140662:5215:3743:3922:49:16887:4788:4823:4815:3676:4020:2161:4736:19829:10181:4830:5525:1990825:51082:4826:5524:4820:3924:16156:4812:3723:16787:20037:4817
140098	catalytic activity, acting on RNA	14 out of 142 genes, 9.9%	236 out of 6473 background genes, 3.6%	0.08568	2.60%	FRS2:GRS1:WRS1:C1_12610W_A:C1_13030C_A:C2_07200W_A:KRS1:C4_04810C_A:NOP1:THS1:RNH1:DED81:CDC60:DPS1-1	3735:4824:4829:8649:8270:166:4816:3729:4523:49:3899:4823:4815:287:3676:8168:1990259:2161:3968:4830:1990825:4826:5524:4820:4812:3723:8176:4525:4817

### Sheet: Significant proteins CC
Supplementary Table S6: GO enrichment in cellular component (CC) from proteins with significant changes in their abundance after treatment with 50 mM metformin
GOID	GO_term	Cluster frequency	Background frequency	Corrected P-value	False discovery rate	Gene(s) annotated to the term	Directly Annotated GOID List
22626	cytosolic ribosome	10 out of 142 genes, 7.0%	95 out of 6473 background genes, 1.5%	0.00448	0.00%	C1_06890C_A:RPL27A:RPL21A:C2_05410W_A:RPL24A:C5_01540W_A:RPS25B:RPL32:RPS27:CR_08480C_A	30445:22627:32040:5840:22625
44391	ribosomal subunit	13 out of 142 genes, 9.2%	162 out of 6473 background genes, 2.5%	0.00575	0.00%	C1_01090C_A:C1_06890C_A:RPL27A:C1_12610W_A:RPL21A:C2_05410W_A:MRPL33:RPL24A:C5_01540W_A:RPS25B:RPL32:RPS27:CR_08480C_A	15934:5763:32040:5840:22625:22627:30445:5762
5840	ribosome	14 out of 142 genes, 9.9%	200 out of 6473 background genes, 3.1%	0.01308	0.00%	C1_01090C_A:C1_06890C_A:RPL27A:C1_12610W_A:RPL21A:C2_05410W_A:MRPL33:RPL24A:C5_01540W_A:RPS25B:RPL32:RPS30:RPS27:CR_08480C_A	15934:5763:32040:5840:22625:30445:22627:5762
1990904	ribonucleoprotein complex	23 out of 142 genes, 16.2%	482 out of 6473 background genes, 7.4%	0.03387	1.00%	C1_01090C_A:C1_01850C_A:ERB1:C1_06890C_A:RPL27A:C1_12610W_A:UTP22:C2_02540W_A:RPL21A:C2_05410W_A:SMD2:MRPL33:C3_02040C_A:C3_05940C_A:RPL24A:NOP1:C5_01540W_A:RPS25B:RPL32:SUI3:RPS27:CR_08480C_A:CR_09330C_A	5848:5763:5681:32040:5840:974:5682:43614:101031:34456:70545:5762:16442:5685:30687:15934:71014:228:16282:31428:32545:5730:22625:46540:5850:30445:22627:30532:71004:5686
5829	cytosol	20 out of 142 genes, 14.1%	400 out of 6473 background genes, 6.2%	0.04822	0.80%	C1_06890C_A:RPL27A:C1_13030C_A:RPN11:RPL21A:C2_05410W_A:C2_10630W_A:MCA1:GRX3:C4_02780W_A:PYC2:RPL24A:C5_01540W_A:CCT7:RPS25B:RPL32:CDC60:CR_07470W_A:RPS27:CR_08480C_A	5737:5829:502:32040:5840:5739:8541:16020:5634:22625:34515:30445:22627:5832:34399:5576
22625	cytosolic large ribosomal subunit	6 out of 142 genes, 4.2%	50 out of 6473 background genes, 0.8%	0.08349	3.33%	C1_06890C_A:RPL27A:RPL21A:C2_05410W_A:RPL24A:RPL32	32040:5840:22625
