## Supplementary Tables S7-S9 for "Proteomics to uncover new actors in the antifungal action of metformin. Impact on virulence traits, oxidative stress, and essential proteins from *Candida albicans*"

### Sheet: Table S7
	Supplementary Table S7. Proteins with changes in their abundance after metformin treatment belonging to translation process.
	Protein	Description	Metformin/Control Ration log2
	Bet2	Putative Type II geranylgeranyltransferase beta subunit	M
	Gcv3	Glycine decarboxylase, subunit H	2.11
	Gis2	mRNA-binding translational activator	3.17
	Kre9	Protein of beta-1,6-glucan biosynthesis	3.84
	Met14	Putative adenylylsulfate kinase	M
	Mrpl33	Putative mitochondrial ribosomal protein of the large subunit	3.20
	Mss51	Putative mRNA maturation factor	3.08
	Nhp6A	Putative non-histone chromatin component	2.84
	orf19.1052	Predicted histone H2B	3.30
	orf19.1249	Putative carboxamide isomerase	M
	orf19.1273	Ortholog(s) have tubulin binding activity	1.77
	orf19.2091	Putative NADH dehydrogenase	2.82
	orf19.3572.3	Ribosomal 60S subunit protein L31B	2.76
	orf19.3686	Ortholog(s) have a role in ATP synthase complex assembly	M
	orf19.3755	Putative mitochondrial ribosomal 54S subunit protein	2.03
	orf19.4149.1	Ribosomal 40S subunit protein	1.81
	orf19.6118	Putative guanine nucleotide exchange factor	3.05
	orf19.6220.4	Ribosomal 60S subunit protein	1.92
	orf19.6415.1	Putative ribosomal 40S subunit protein S29A	4.84
	Qcr6	Putative subunit 6 of the ubiquinol cytochrome-c reductase complex	2.37
	Rpl21A	Putative ribosomal 60S subunit protein L21A	2.84
	Rpl24A	Ribosomal 60S subunit protein L24A	1.57
	Rpl27A	Ribosomal 60S subunit protein L27A	2.93
	Rpl32	Ribosomal 60S subunit protein L32	1.9
	Rps27	Putative ribosomal 40S subunit protein S27	2.71
	Rps30	Putative ribosomal 40S subunit protein S30	3.89
	Slr1	Protein similar to mammalian SR-like RNA splicing factor	2.6
	Smd2	Putative small nuclear ribonucleoprotein Sm D2	M
	Cdc60*	Cytosolic leucyl-tRNA synthetase	-1.73
	Ded81*	Putative asparagine-tRNA synthetase	-1.84
	Dps1-1*	Putative aspartate-tRNA synthetase	-1.6
	Drg1	Member of the DRG family of GTP-binding proteins	-1.94
	Frs2*	Putative phenylalanine-tRNA synthetase	-1.56
	Grs1*	Putative glycine-tRNA synthetase	-1.53
	Ilv2*	Putative acetolactate synthase	-1.48
	Krs1*	Putative lysine-tRNA synthetase	-1.51
	Mir1*	Putative mitochondrial phosphate transporter	-1.73
	orf19.4503	Similar to HMG-box variant of S. pombe	-1.79
	orf19.4758	Putative reductase or dehydrogenase	C
	orf19.4931*	Putative cysteine-tRNA synthetase	-1.83
	orf19.7590	Putative NADH-ubiquinone oxidoreductase	-1.74
	Sui3*	Putative translation initiation factor	-2.12
	Ths1*	Putative threonyl-tRNA synthetase	-1.48
	Wrs1*	Putative tryptophan-tRNA synthetase	-2.49
	M, proteins detected only in metformin treatment condition. C, proteins detected only in the control condition. *Proteins encoded by essential genes.

### Sheet: Table S8
	Supplementary Table S8. Proteins with changes in their abundance after metformin treatment related to dimorphic transition.
	Protein	Description	Metformin/Control Ration log2
	Als3	Cell wall adhesin	1.73
	Ess1	Prolyl isomerase	M
	Gis2	mRNA-binding translational activator	3.17
	Hat2	Putative Hat1-Hat2 histone acetyltransferase complex subunit	3.99
	Hht2	Putative histone H3	2.84
	Hsp21	Small heat shock protein	1.62
	Ino1	Inositol-1-phosphate synthase	3.51
	Kre9	Protein of beta-1,6-glucan biosynthesis	3.84
	Ndt80	Transcription factor	M
	orf19.4886	Putative adhesin-like protein	M
	orf19.6220.4	Ribosomal 60S subunit protein	1.92
	orf19.6415.1	Ortholog(s) have structural constituent of ribosome activity	4.84
	Osm2	Putative mitochondrial fumarate reductase	2.1
	Rbt1	Cell wall protein	M
	Rnh1	Ribonuclease H	4.20
	Rps25B	Ribosomal protein	2.09
	Slr1	Protein similar to mammalian SR-like RNA splicing factor	2.6
	Snf6	Subunit of SWI/SNF chromatin remodeling complex	4.07
	Tfs1	Putative carboxypeptidase y inhibitor	1.6
	Asm3	Putative secreted acid sphingomyelin phosphodiesterase	-4.55
	Cox5*	Cytochrome oxidase subunit V	-1.69
	Drg1	Member of the DRG family of GTP-binding proteins	-1.94
	Erb1*	Protein with a predicted role in ribosomal large subunit biogenesis	-1.97
	Erg13*	3-hydroxy-3-methylglutaryl coenzyme A synthase	-1.67
	Gap4	High-affinity S-adenosylmethionine permease	-2.79
	orf19.7590	Putative NADH-ubiquinone oxidoreductase	-1.74
	Rbk1	Domain(s) with predicted ribokinase activity	-2.1
	Slc1*	Putative fatty acyltransferase	C
	M, proteins detected only in metformin treatment condition. C, proteins detected only in the control condition. *Proteins encoded by essential genes.

### Sheet: Tabla S9
	Supplemental Table S9. Similarities and differences in gene expression and protein abundance in response to common antifungals and metformin treatment.
	Antifungal	Antifungal response	Protein	Description	Metformin/Control Ratio log2
	Flucytosine	↑	Grx3	Putative glutaredoxin	M
		↑	Mxr1	Putative methionine sulfoxide reductase	1.66
		↑	Rnh1	Ribonuclease H	4.20
		↑	Smd2	Putative small nuclear ribonucleoprotein Sm D2	M
		MutS	Erb1*	Protein with a predicted role in ribosomal large subunit biogenesis	-1.97
	Caspofungin	↓	Erg13*	3-hydroxy-3-methylglutaryl coenzyme A synthase	-1.67
		↓	Gpx2	Similar to glutathione peroxidase	-2.14
		↓	Mir1*	Putative mitochondrial phosphate transporter	-1.73
	Amphotericin B	↑	Ino1	Inositol-1-phosphate synthase	3.51
		↓	Erg13*	3-hydroxy-3-methylglutaryl coenzyme A synthase	-1.67
		↓	Thr1	Putative homoserine kinase	-3.86
	Farnesol		Hht2	Putative histone H3	2.84
		↑	Mca1	Putative metacaspase, cysteine protease involved in apoptosis in response to stresses	1.98
		↑	Rbt1	Cell wall protein with similarity to Hwp1	M
	Benomyl	↑	Pst2	Putative NADH:quinone oxidoreductase	3.73
	Proteins with increased abundance after metformin treatment are in red and with decreased abundance are in green. M, proteins detected only in metformin treatment condition. * Proteins encoded by essential genes. MutS, mutant sensitive to antifungal compound. ↑, expression is induced with the antifungal compound. ↓, expression is repressed with the antifungal compound.
